# Sulfur disproportionating microbial communities in a dynamic, microoxic-sulfidic karst system

**DOI:** 10.1101/2023.03.26.534238

**Authors:** Heidi S. Aronson, Christian E. Clark, Douglas E. LaRowe, Jan P. Amend, L. Polerecky, Jennifer L. Macalady

**Author notes:** Corresponding author: Jennifer Macalady 210 Deike Building University Park, PA, USA, 16802. These authors contributed equally to the study (Heidi S. Aronson, Christian E. Clark, Jennifer L. Macalady). **Competing interests:** The authors declare no competing interests.

## Abstract

Biogeochemical sulfur cycling in sulfidic karst systems is largely driven by abiotic and biological sulfide oxidation, but the fate of elemental sulfur (S^0^) that accumulates in these systems is not well understood. The Frasassi Cave system (Italy) is intersected by a sulfidic aquifer that mixes with small quantities of oxygen-rich meteoric water, creating Proterozoic-like conditions and supporting a prolific ecosystem driven by sulfur-based chemolithoautotrophy. To better understand the cycling of S^0^ in this environment, we examined the geochemistry and microbiology of sediments underlying widespread sulfide-oxidizing mats dominated by *Beggiatoa*. Sediment populations were dominated by uncultivated relatives of sulfur cycling chemolithoautotrophs related to *Sulfurovum*, *Halothiobacillus, Thiofaba, Thiovirga, Thiobacillus*, and *Desulfocapsa*, as well as diverse uncultivated anaerobic heterotrophs affiliated with *Bacteroidota*, Anaerolineaceae, Lentimicrobiaceae, and Prolixibacteraceae. *Desulfocapsa* and *Sulfurovum* populations accounted for 12-26% of sediment 16S rRNA amplicon sequences and were closely related to isolates which carry out autotrophic S^0^ disproportionation in pure culture. Gibbs energy (Δ*Gr*) calculations revealed that S^0^ disproportionation under *in situ* conditions is energy yielding. Microsensor profiles through the mat-sediment interface showed that *Beggiatoa* mats consume dissolved sulfide and oxygen, but a net increase in acidity was only observed in the sediments below. Together, these findings suggest that disproportionation is an important sink for S^0^ generated by microbial sulfide oxidation in this oxygen-limited system and may contribute to the weathering of carbonate rocks and sediments in sulfur-rich environments.
