## Supplemental File 1 for "Sulfur disproportionating microbial communities in a dynamic, microoxic-sulfidic karst system"

### Sheet: DepthProfile
Sample	Temperature	H+	O2	HS-	SO4-2	NH4+	NO3-	NO2-	Al+3	Ca+2	Fe+2	K+	Mg+2	Na+	SiO2	Sr+2	Br-	F-	HPO4-2	SO3-2	Cl-	H2	S2-2
id	degC	pH	Molality	Molality	Molality	Molality	Molality	Molality	Molality	Molality	Molality	Molality	Molality	Molality	Molality	Molality	Molality	Molality	Molality	Molality	Molality	Molality	Molality
-0.5	13.35	7.275	2.75e-05	5e-06	0.00221	0.000158	1.61e-07	7.39e-07	2.41e-06	0.00387	4.63e-06	0.000588	0.00135	0.0178	0.000142	4.45e-05	4.2e-05	5.89e-05	9.36e-07	2.88e-06	0.0213	1e-09	1e-05
-0.45	13.35	7.275	2.75e-05	5e-06	0.00221	0.000158	1.61e-07	7.39e-07	2.41e-06	0.00387	4.63e-06	0.000588	0.00135	0.0178	0.000142	4.45e-05	4.2e-05	5.89e-05	9.36e-07	2.88e-06	0.0213	1e-09	1e-05
-0.4	13.35	7.275	2.75e-05	5e-06	0.00221	0.000158	1.61e-07	7.39e-07	2.41e-06	0.00387	4.63e-06	0.000588	0.00135	0.0178	0.000142	4.45e-05	4.2e-05	5.89e-05	9.36e-07	2.88e-06	0.0213	1e-09	1e-05
-0.35	13.35	7.275	2.75e-05	5e-06	0.00221	0.000158	1.61e-07	7.39e-07	2.41e-06	0.00387	4.63e-06	0.000588	0.00135	0.0178	0.000142	4.45e-05	4.2e-05	5.89e-05	9.36e-07	2.88e-06	0.0213	1e-09	1e-05
-0.3	13.35	7.275	2.6e-05	5e-06	0.00221	0.000158	1.61e-07	7.39e-07	2.41e-06	0.00387	4.63e-06	0.000588	0.00135	0.0178	0.000142	4.45e-05	4.2e-05	5.89e-05	9.36e-07	2.88e-06	0.0213	1e-09	1e-05
-0.25	13.35	7.275	2.75e-05	5e-06	0.00221	0.000158	1.61e-07	7.39e-07	2.41e-06	0.00387	4.63e-06	0.000588	0.00135	0.0178	0.000142	4.45e-05	4.2e-05	5.89e-05	9.36e-07	2.88e-06	0.0213	1e-09	1e-05
-0.2	13.35	7.275	2.5e-05	5e-06	0.00221	0.000158	1.61e-07	7.39e-07	2.41e-06	0.00387	4.63e-06	0.000588	0.00135	0.0178	0.000142	4.45e-05	4.2e-05	5.89e-05	9.36e-07	2.88e-06	0.0213	1e-09	1e-05
-0.15	13.35	7.275	2.6e-05	5e-06	0.00221	0.000158	1.61e-07	7.39e-07	2.41e-06	0.00387	4.63e-06	0.000588	0.00135	0.0178	0.000142	4.45e-05	4.2e-05	5.89e-05	9.36e-07	2.88e-06	0.0213	1e-09	1e-05
-0.1	13.35	7.275	2.5e-05	5e-06	0.00221	0.000158	1.61e-07	7.39e-07	2.41e-06	0.00387	4.63e-06	0.000588	0.00135	0.0178	0.000142	4.45e-05	4.2e-05	5.89e-05	9.36e-07	2.88e-06	0.0213	1e-09	1e-05
-0.05	13.35	7.275	2.25e-05	5e-06	0.00221	0.000158	1.61e-07	7.39e-07	2.41e-06	0.00387	4.63e-06	0.000588	0.00135	0.0178	0.000142	4.45e-05	4.2e-05	5.89e-05	9.36e-07	2.88e-06	0.0213	1e-09	1e-05
0	13.35	7.26	2.1e-05	5e-06	0.00221	0.000158	1.61e-07	7.39e-07	2.41e-06	0.00387	4.63e-06	0.000588	0.00135	0.0178	0.000142	4.45e-05	4.2e-05	5.89e-05	9.36e-07	2.88e-06	0.0213	1e-09	1e-05
0.05	13.35	7.26	2.1e-05	4e-06	0.00221	0.000158	1.61e-07	7.39e-07	2.41e-06	0.00387	4.63e-06	0.000588	0.00135	0.0178	0.000142	4.45e-05	4.2e-05	5.89e-05	9.36e-07	2.88e-06	0.0213	1e-09	1e-05
0.1	13.35	7.26	1.9e-05	1e-06	0.00221	0.000158	1.61e-07	7.39e-07	2.41e-06	0.00387	4.63e-06	0.000588	0.00135	0.0178	0.000142	4.45e-05	4.2e-05	5.89e-05	9.36e-07	2.88e-06	0.0213	1e-09	1e-05
0.15	13.35	7.26	1.6e-05	2e-06	0.00221	0.000158	1.61e-07	7.39e-07	2.41e-06	0.00387	4.63e-06	0.000588	0.00135	0.0178	0.000142	4.45e-05	4.2e-05	5.89e-05	9.36e-07	2.88e-06	0.0213	1e-09	1e-05
0.2	13.35	7.26	1.5e-05	5e-06	0.00221	0.000158	1.61e-07	7.39e-07	2.41e-06	0.00387	4.63e-06	0.000588	0.00135	0.0178	0.000142	4.45e-05	4.2e-05	5.89e-05	9.36e-07	2.88e-06	0.0213	1e-09	1e-05
0.25	13.35	7.26	1.2e-05	7e-06	0.00221	0.000158	1.61e-07	7.39e-07	2.41e-06	0.00387	4.63e-06	0.000588	0.00135	0.0178	0.000142	4.45e-05	4.2e-05	5.89e-05	9.36e-07	2.88e-06	0.0213	1e-09	1e-05
0.3	13.35	7.27	1e-05	1.3e-05	0.00221	0.000158	1.61e-07	7.39e-07	2.41e-06	0.00387	4.63e-06	0.000588	0.00135	0.0178	0.000142	4.45e-05	4.2e-05	5.89e-05	9.36e-07	2.88e-06	0.0213	1e-09	1e-05
0.35	13.35	7.26	8e-06	2.1e-05	0.00221	0.000158	1.61e-07	7.39e-07	2.41e-06	0.00387	4.63e-06	0.000588	0.00135	0.0178	0.000142	4.45e-05	4.2e-05	5.89e-05	9.36e-07	2.88e-06	0.0213	1e-09	1e-05
0.4	13.35	7.26	5e-06	3e-05	0.00221	0.000158	1.61e-07	7.39e-07	2.41e-06	0.00387	4.63e-06	0.000588	0.00135	0.0178	0.000142	4.45e-05	4.2e-05	5.89e-05	9.36e-07	2.88e-06	0.0213	1e-09	1e-05
0.45	13.35	7.26	3e-06	3.6e-05	0.00221	0.000158	1.61e-07	7.39e-07	2.41e-06	0.00387	4.63e-06	0.000588	0.00135	0.0178	0.000142	4.45e-05	4.2e-05	5.89e-05	9.36e-07	2.88e-06	0.0213	1e-09	1e-05
0.5	13.35	7.26	1e-06	4.2e-05	0.00221	0.000158	1.61e-07	7.39e-07	2.41e-06	0.00387	4.63e-06	0.000588	0.00135	0.0178	0.000142	4.45e-05	4.2e-05	5.89e-05	9.36e-07	2.88e-06	0.0213	1e-09	1e-05
0.55	13.35	7.26	1e-06	4.5e-05	0.00221	0.000158	1.61e-07	7.39e-07	2.41e-06	0.00387	4.63e-06	0.000588	0.00135	0.0178	0.000142	4.45e-05	4.2e-05	5.89e-05	9.36e-07	2.88e-06	0.0213	1e-09	1e-05
0.6	13.35	7.25	1e-08	4.8e-05	0.00221	0.000158	1.61e-07	7.39e-07	2.41e-06	0.00387	4.63e-06	0.000588	0.00135	0.0178	0.000142	4.45e-05	4.2e-05	5.89e-05	9.36e-07	2.88e-06	0.0213	1e-09	1e-05
0.65	13.35	7.25	1e-08	4.8e-05	0.00221	0.000158	1.61e-07	7.39e-07	2.41e-06	0.00387	4.63e-06	0.000588	0.00135	0.0178	0.000142	4.45e-05	4.2e-05	5.89e-05	9.36e-07	2.88e-06	0.0213	1e-09	1e-05
0.7	13.35	7.21	1e-08	5e-05	0.00221	0.000158	1.61e-07	7.39e-07	2.41e-06	0.00387	4.63e-06	0.000588	0.00135	0.0178	0.000142	4.45e-05	4.2e-05	5.89e-05	9.36e-07	2.88e-06	0.0213	1e-09	1e-05
0.75	13.35	7.18	1e-08	5.5e-05	0.00221	0.000158	1.61e-07	7.39e-07	2.41e-06	0.00387	4.63e-06	0.000588	0.00135	0.0178	0.000142	4.45e-05	4.2e-05	5.89e-05	9.36e-07	2.88e-06	0.0213	1e-09	1e-05
0.8	13.35	7.18	1e-08	NA	0.00221	0.000158	1.61e-07	7.39e-07	2.41e-06	0.00387	4.63e-06	0.000588	0.00135	0.0178	0.000142	4.45e-05	4.2e-05	5.89e-05	9.36e-07	2.88e-06	0.0213	1e-09	1e-05
0.85	13.35	7.14	1e-08	NA	0.00221	0.000158	1.61e-07	7.39e-07	2.41e-06	0.00387	4.63e-06	0.000588	0.00135	0.0178	0.000142	4.45e-05	4.2e-05	5.89e-05	9.36e-07	2.88e-06	0.0213	1e-09	1e-05
0.9	13.35	7.13	1e-08	NA	0.00221	0.000158	1.61e-07	7.39e-07	2.41e-06	0.00387	4.63e-06	0.000588	0.00135	0.0178	0.000142	4.45e-05	4.2e-05	5.89e-05	9.36e-07	2.88e-06	0.0213	1e-09	1e-05
0.95	13.35	7.126	1e-08	NA	0.00221	0.000158	1.61e-07	7.39e-07	2.41e-06	0.00387	4.63e-06	0.000588	0.00135	0.0178	0.000142	4.45e-05	4.2e-05	5.89e-05	9.36e-07	2.88e-06	0.0213	1e-09	1e-05
1	13.35	7.1	1e-08	NA	0.00221	0.000158	1.61e-07	7.39e-07	2.41e-06	0.00387	4.63e-06	0.000588	0.00135	0.0178	0.000142	4.45e-05	4.2e-05	5.89e-05	9.36e-07	2.88e-06	0.0213	1e-09	1e-05

### Sheet: SulfateGradient
	Temperature	H+	O2	HS-	SO4-2	NH4+	NO3-	NO2-	Al+3	Ca+2	Fe+2	K+	Mg+2	Na+	SiO2	Sr+2	Br-	F-	PO4-3	SO3-2	Cl-	H2	S2-2
1	degC	pH	Molality	Molality	Molality	Molality	Molality	Molality	Molality	Molality	Molality	Molality	Molality	Molality	Molality	Molality	Molality	Molality	Molality	Molality	Molality	Molality	Molality
losulfide.grad1	13.35	7.26	2.77e-06	1e-06	1e-06	0.000158	1.61e-07	7.39e-07	2.41e-06	0.00386746	4.63e-06	0.000588	0.00135	0.0178	0.000142	4.45e-05	4.2e-05	5.89e-05	2.87e-06	2.88e-06	0.0213497	1e-09	1e-05
losulfide.grad2	13.35	7.26	2.77e-06	1e-06	0.000158842	0.000158	1.61e-07	7.39e-07	2.41e-06	0.00386746	4.63e-06	0.000588	0.00135	0.0178	0.000142	4.45e-05	4.2e-05	5.89e-05	2.87e-06	2.88e-06	0.0213497	1e-09	1e-05
losulfide.grad3	13.35	7.26	2.77e-06	1e-06	0.000316684	0.000158	1.61e-07	7.39e-07	2.41e-06	0.00386746	4.63e-06	0.000588	0.00135	0.0178	0.000142	4.45e-05	4.2e-05	5.89e-05	2.87e-06	2.88e-06	0.0213497	1e-09	1e-05
losulfide.grad4	13.35	7.26	2.77e-06	1e-06	0.000474526	0.000158	1.61e-07	7.39e-07	2.41e-06	0.00386746	4.63e-06	0.000588	0.00135	0.0178	0.000142	4.45e-05	4.2e-05	5.89e-05	2.87e-06	2.88e-06	0.0213497	1e-09	1e-05
losulfide.grad5	13.35	7.26	2.77e-06	1e-06	0.000632368	0.000158	1.61e-07	7.39e-07	2.41e-06	0.00386746	4.63e-06	0.000588	0.00135	0.0178	0.000142	4.45e-05	4.2e-05	5.89e-05	2.87e-06	2.88e-06	0.0213497	1e-09	1e-05
losulfide.grad6	13.35	7.26	2.77e-06	1e-06	0.000790211	0.000158	1.61e-07	7.39e-07	2.41e-06	0.00386746	4.63e-06	0.000588	0.00135	0.0178	0.000142	4.45e-05	4.2e-05	5.89e-05	2.87e-06	2.88e-06	0.0213497	1e-09	1e-05
losulfide.grad7	13.35	7.26	2.77e-06	1e-06	0.000948053	0.000158	1.61e-07	7.39e-07	2.41e-06	0.00386746	4.63e-06	0.000588	0.00135	0.0178	0.000142	4.45e-05	4.2e-05	5.89e-05	2.87e-06	2.88e-06	0.0213497	1e-09	1e-05
losulfide.grad8	13.35	7.26	2.77e-06	1e-06	0.00110589	0.000158	1.61e-07	7.39e-07	2.41e-06	0.00386746	4.63e-06	0.000588	0.00135	0.0178	0.000142	4.45e-05	4.2e-05	5.89e-05	2.87e-06	2.88e-06	0.0213497	1e-09	1e-05
losulfide.grad9	13.35	7.26	2.77e-06	1e-06	0.00126374	0.000158	1.61e-07	7.39e-07	2.41e-06	0.00386746	4.63e-06	0.000588	0.00135	0.0178	0.000142	4.45e-05	4.2e-05	5.89e-05	2.87e-06	2.88e-06	0.0213497	1e-09	1e-05
losulfide.grad10	13.35	7.26	2.77e-06	1e-06	0.00142158	0.000158	1.61e-07	7.39e-07	2.41e-06	0.00386746	4.63e-06	0.000588	0.00135	0.0178	0.000142	4.45e-05	4.2e-05	5.89e-05	2.87e-06	2.88e-06	0.0213497	1e-09	1e-05
losulfidegrad11	13.35	7.26	2.77e-06	1e-06	0.00157942	0.000158	1.61e-07	7.39e-07	2.41e-06	0.00386746	4.63e-06	0.000588	0.00135	0.0178	0.000142	4.45e-05	4.2e-05	5.89e-05	2.87e-06	2.88e-06	0.0213497	1e-09	1e-05
losulfidegrad12	13.35	7.26	2.77e-06	1e-06	0.00173726	0.000158	1.61e-07	7.39e-07	2.41e-06	0.00386746	4.63e-06	0.000588	0.00135	0.0178	0.000142	4.45e-05	4.2e-05	5.89e-05	2.87e-06	2.88e-06	0.0213497	1e-09	1e-05
losulfidegrad13	13.35	7.26	2.77e-06	1e-06	0.00189511	0.000158	1.61e-07	7.39e-07	2.41e-06	0.00386746	4.63e-06	0.000588	0.00135	0.0178	0.000142	4.45e-05	4.2e-05	5.89e-05	2.87e-06	2.88e-06	0.0213497	1e-09	1e-05
losulfidegrad14	13.35	7.26	2.77e-06	1e-06	0.00205295	0.000158	1.61e-07	7.39e-07	2.41e-06	0.00386746	4.63e-06	0.000588	0.00135	0.0178	0.000142	4.45e-05	4.2e-05	5.89e-05	2.87e-06	2.88e-06	0.0213497	1e-09	1e-05
losulfidegrad15	13.35	7.26	2.77e-06	1e-06	0.00221079	0.000158	1.61e-07	7.39e-07	2.41e-06	0.00386746	4.63e-06	0.000588	0.00135	0.0178	0.000142	4.45e-05	4.2e-05	5.89e-05	2.87e-06	2.88e-06	0.0213497	1e-09	1e-05
losulfidegrad16	13.35	7.26	2.77e-06	1e-06	0.00236863	0.000158	1.61e-07	7.39e-07	2.41e-06	0.00386746	4.63e-06	0.000588	0.00135	0.0178	0.000142	4.45e-05	4.2e-05	5.89e-05	2.87e-06	2.88e-06	0.0213497	1e-09	1e-05
losulfidegrad17	13.35	7.26	2.77e-06	1e-06	0.00252647	0.000158	1.61e-07	7.39e-07	2.41e-06	0.00386746	4.63e-06	0.000588	0.00135	0.0178	0.000142	4.45e-05	4.2e-05	5.89e-05	2.87e-06	2.88e-06	0.0213497	1e-09	1e-05
losulfidegrad18	13.35	7.26	2.77e-06	1e-06	0.00268432	0.000158	1.61e-07	7.39e-07	2.41e-06	0.00386746	4.63e-06	0.000588	0.00135	0.0178	0.000142	4.45e-05	4.2e-05	5.89e-05	2.87e-06	2.88e-06	0.0213497	1e-09	1e-05
losulfide19	13.35	7.26	2.77e-06	1e-06	0.00284216	0.000158	1.61e-07	7.39e-07	2.41e-06	0.00386746	4.63e-06	0.000588	0.00135	0.0178	0.000142	4.45e-05	4.2e-05	5.89e-05	2.87e-06	2.88e-06	0.0213497	1e-09	1e-05
losulfide20	13.35	7.26	2.77e-06	1e-06	0.003	0.000158	1.61e-07	7.39e-07	2.41e-06	0.00386746	4.63e-06	0.000588	0.00135	0.0178	0.000142	4.45e-05	4.2e-05	5.89e-05	2.87e-06	2.88e-06	0.0213497	1e-09	1e-05

### Sheet: SulfideGradient
	Temperature	H+	O2	HS-	SO4-2	NH4+	NO3-	NO2-	Al+3	Ca+2	Fe+2	K+	Mg+2	Na+	SiO2	Sr+2	Br-	F-	PO4-3	SO3-2	Cl-	H2	S2-2
1	degC	pH	Molality	Molality	Molality	Molality	Molality	Molality	Molality	Molality	Molality	Molality	Molality	Molality	Molality	Molality	Molality	Molality	Molality	Molality	Molality	Molality	Molality
losulfate.grad1	13.35	7.26	2.77e-06	1e-06	1e-06	0.000158	1.61e-07	7.39e-07	2.41e-06	0.00386746	4.63e-06	0.000588	0.00135	0.0178	0.000142	4.45e-05	4.2e-05	5.89e-05	2.87e-06	2.88e-06	0.0213497	1e-09	1e-05
losulfate.grad2	13.35	7.26	2.77e-06	5.35789e-05	1e-06	0.000158	1.61e-07	7.39e-07	2.41e-06	0.00386746	4.63e-06	0.000588	0.00135	0.0178	0.000142	4.45e-05	4.2e-05	5.89e-05	2.87e-06	2.88e-06	0.0213497	1e-09	1e-05
losulfate.grad3	13.35	7.26	2.77e-06	0.000106158	1e-06	0.000158	1.61e-07	7.39e-07	2.41e-06	0.00386746	4.63e-06	0.000588	0.00135	0.0178	0.000142	4.45e-05	4.2e-05	5.89e-05	2.87e-06	2.88e-06	0.0213497	1e-09	1e-05
losulfate.grad4	13.35	7.26	2.77e-06	0.000158737	1e-06	0.000158	1.61e-07	7.39e-07	2.41e-06	0.00386746	4.63e-06	0.000588	0.00135	0.0178	0.000142	4.45e-05	4.2e-05	5.89e-05	2.87e-06	2.88e-06	0.0213497	1e-09	1e-05
losulfate.grad5	13.35	7.26	2.77e-06	0.000211316	1e-06	0.000158	1.61e-07	7.39e-07	2.41e-06	0.00386746	4.63e-06	0.000588	0.00135	0.0178	0.000142	4.45e-05	4.2e-05	5.89e-05	2.87e-06	2.88e-06	0.0213497	1e-09	1e-05
losulfate.grad6	13.35	7.26	2.77e-06	0.000263895	1e-06	0.000158	1.61e-07	7.39e-07	2.41e-06	0.00386746	4.63e-06	0.000588	0.00135	0.0178	0.000142	4.45e-05	4.2e-05	5.89e-05	2.87e-06	2.88e-06	0.0213497	1e-09	1e-05
losulfate.grad7	13.35	7.26	2.77e-06	0.000316474	1e-06	0.000158	1.61e-07	7.39e-07	2.41e-06	0.00386746	4.63e-06	0.000588	0.00135	0.0178	0.000142	4.45e-05	4.2e-05	5.89e-05	2.87e-06	2.88e-06	0.0213497	1e-09	1e-05
losulfate.grad8	13.35	7.26	2.77e-06	0.000369053	1e-06	0.000158	1.61e-07	7.39e-07	2.41e-06	0.00386746	4.63e-06	0.000588	0.00135	0.0178	0.000142	4.45e-05	4.2e-05	5.89e-05	2.87e-06	2.88e-06	0.0213497	1e-09	1e-05
losulfate.grad9	13.35	7.26	2.77e-06	0.000421632	1e-06	0.000158	1.61e-07	7.39e-07	2.41e-06	0.00386746	4.63e-06	0.000588	0.00135	0.0178	0.000142	4.45e-05	4.2e-05	5.89e-05	2.87e-06	2.88e-06	0.0213497	1e-09	1e-05
losulfate.grad10	13.35	7.26	2.77e-06	0.000474211	1e-06	0.000158	1.61e-07	7.39e-07	2.41e-06	0.00386746	4.63e-06	0.000588	0.00135	0.0178	0.000142	4.45e-05	4.2e-05	5.89e-05	2.87e-06	2.88e-06	0.0213497	1e-09	1e-05
losulfategrad11	13.35	7.26	2.77e-06	0.000526789	1e-06	0.000158	1.61e-07	7.39e-07	2.41e-06	0.00386746	4.63e-06	0.000588	0.00135	0.0178	0.000142	4.45e-05	4.2e-05	5.89e-05	2.87e-06	2.88e-06	0.0213497	1e-09	1e-05
losulfategrad12	13.35	7.26	2.77e-06	0.000579368	1e-06	0.000158	1.61e-07	7.39e-07	2.41e-06	0.00386746	4.63e-06	0.000588	0.00135	0.0178	0.000142	4.45e-05	4.2e-05	5.89e-05	2.87e-06	2.88e-06	0.0213497	1e-09	1e-05
losulfategrad13	13.35	7.26	2.77e-06	0.000631947	1e-06	0.000158	1.61e-07	7.39e-07	2.41e-06	0.00386746	4.63e-06	0.000588	0.00135	0.0178	0.000142	4.45e-05	4.2e-05	5.89e-05	2.87e-06	2.88e-06	0.0213497	1e-09	1e-05
losulfategrad14	13.35	7.26	2.77e-06	0.000684526	1e-06	0.000158	1.61e-07	7.39e-07	2.41e-06	0.00386746	4.63e-06	0.000588	0.00135	0.0178	0.000142	4.45e-05	4.2e-05	5.89e-05	2.87e-06	2.88e-06	0.0213497	1e-09	1e-05
losulfategrad15	13.35	7.26	2.77e-06	0.000737105	1e-06	0.000158	1.61e-07	7.39e-07	2.41e-06	0.00386746	4.63e-06	0.000588	0.00135	0.0178	0.000142	4.45e-05	4.2e-05	5.89e-05	2.87e-06	2.88e-06	0.0213497	1e-09	1e-05
losulfategrad16	13.35	7.26	2.77e-06	0.000789684	1e-06	0.000158	1.61e-07	7.39e-07	2.41e-06	0.00386746	4.63e-06	0.000588	0.00135	0.0178	0.000142	4.45e-05	4.2e-05	5.89e-05	2.87e-06	2.88e-06	0.0213497	1e-09	1e-05
losulfategrad17	13.35	7.26	2.77e-06	0.000842263	1e-06	0.000158	1.61e-07	7.39e-07	2.41e-06	0.00386746	4.63e-06	0.000588	0.00135	0.0178	0.000142	4.45e-05	4.2e-05	5.89e-05	2.87e-06	2.88e-06	0.0213497	1e-09	1e-05
losulfategrad18	13.35	7.26	2.77e-06	0.000894842	1e-06	0.000158	1.61e-07	7.39e-07	2.41e-06	0.00386746	4.63e-06	0.000588	0.00135	0.0178	0.000142	4.45e-05	4.2e-05	5.89e-05	2.87e-06	2.88e-06	0.0213497	1e-09	1e-05
losulfate19	13.35	7.26	2.77e-06	0.000947421	1e-06	0.000158	1.61e-07	7.39e-07	2.41e-06	0.00386746	4.63e-06	0.000588	0.00135	0.0178	0.000142	4.45e-05	4.2e-05	5.89e-05	2.87e-06	2.88e-06	0.0213497	1e-09	1e-05
losulfate20	13.35	7.26	2.77e-06	0.001	1e-06	0.000158	1.61e-07	7.39e-07	2.41e-06	0.00386746	4.63e-06	0.000588	0.00135	0.0178	0.000142	4.45e-05	4.2e-05	5.89e-05	2.87e-06	2.88e-06	0.0213497	1e-09	1e-05
